# Complex I Inhibition Redirects Autophagy from Bulk Turnover to Mitochondrial Clearance

**DOI:** 10.64898/2026.06.04.730191

**Authors:** Thuraya M. Mutawi, Shweta R. Malvankar, Andrea Graziani, Udita Shah, Khanh Nguyen, David G. Broadbent, Zachary Clark, Michaella J. Rekowski, Susan M. Lunte, Carlo Barnaba

**Affiliations:** Department of Pharmaceutical Chemistry, University of Kansas, Lawrence, KS, USA; Department of Molecular Biosciences, University of Kansas, Lawrence, KS, USA; School of Pharmacy, University of Kansas, Lawrence, KS, USA; College of Osteopathic Medicine, Michigan State University, East Lansing, MI, USA; Mass Spectrometry/Proteomics Core Laboratory, University of Kansas Medical Center, Kansas City, KS, USA; Department of Cancer Biology, University of Kansas Medical Center, Kansas City, KS, USA; Department of Chemistry, University of Kansas, Lawrence, KS, USA; Ralph N. Adams Institute for Bioanalytical Chemistry, University of Kansas, Lawrence, KS, USA

**Keywords:** autophagy initiation, mitophagy, mitochondrial complex I, ULK1 kinase, metformin

## Abstract

Mitochondria are both a major autophagic substrate and a principal source of signals that control autophagy, yet it is unknown whether a mitochondrial signal can specify which substrate the pathway degrades. Using metformin to inhibit Complex I in human cells, we find that autophagy is redirected rather than induced or suppressed. Inhibition shifts the NAD^+^/NADH ratio before perturbing the adenylate pool, separating the redox arm of the lesion from the bioenergetic arm. Single-molecule tracking of endogenous ATG13 and WIPI2 shows that initiation is preserved while WIPI2 tethering fails, generating shortlived, abortive autophagosomes; the ULK1 interactome concurrently disengages from cytoskeletal scaffolds, and Parkinindependent mitolysosomes accumulate. This response differs from mTORC1 inhibition and does not require PEN2, and AMPK is engaged non-canonically: α1/α2 restrain ATG13 at initiation, while AMPK activation alone does not reproduce the WIPI2 phenotype. Occurring at therapeutic concentrations, these results identify the ULK1 complex as the step at which Complex I inhibition reassigns autophagic substrate.
