## Supplemental Data 1 for "Complex I Inhibition Redirects Autophagy from Bulk Turnover to Mitochondrial Clearance"

### Sheet: README
HPLC metabolomics supplementary data
Experimental design
• Cell line: U2OS
• Treatments: vehicle (CTRL), metformin 5 / 200 / 500 µM, CCCP 1 µM
• Time points: 2, 6, 24 h
• Replicates: n = 3 biological replicates per condition × time
• Quantification: HPLC; values in nmol per million cells (ratios are unitless)
Sheet contents
• Raw data: individual replicate values for all 11 measured metabolites and 9 derived metrics
• Summary: mean and SD across replicates for each condition × time point
Derived metrics (computed from raw measurements)
• Total NTP = ATP + GTP + UTP
• Total NDP = ADP + GDP + UDP
• Adenylate pool = ATP + ADP
• Guanylate pool = GTP + GDP
• Uridylate pool = UTP + UDP
• Total NAD pool = NAD+ + NADH
• ATP/ADP, NAD+/NADH, GTP/GDP — ratios per replicate

### Sheet: Raw data
Raw data — individual replicates
Time	Condition	Replicate	ATP	ADP	GTP	GDP	UTP	UDP	NAD+	NADH	GSH	INOSINE	NO2	Total NTP	Total NDP	Adenylate pool (ATP+ADP)	Guanylate pool (GTP+GDP)	Uridylate pool (UTP+UDP)	Total NAD (NAD+ + NADH)	ATP/ADP ratio	NAD+/NADH ratio	GTP/GDP ratio
2h	CTRL	1	47.07	16.15	9.2	2	7.5	3.2	12.5	1.2	35	1.2	1.25	63.77	21.35	63.22	11.2	10.7	13.7	2.91455	10.4167	4.6
2h	CTRL	2	45.12	17.38	9.25	2.12	7.22	3.34	12.3	1.28	33.45	1.26	1.21	61.59	22.84	62.5	11.37	10.56	13.58	2.59609	9.60938	4.36321
2h	CTRL	3	47.34	15.42	9.41	1.51	8.08	3.05	13.25	1.12	36.2	1.15	1.29	64.83	19.98	62.76	10.92	11.13	14.37	3.07004	11.8304	6.23179
2h	Met 5 µM	1	46.37	17.13	9.1	2.2	7.4	3.3	12.1	1.4	34.2	1.3	1.33	62.87	22.63	63.5	11.3	10.7	13.5	2.70695	8.64286	4.13636
2h	Met 5 µM	2	45.29	17.51	9.14	2.33	7.15	3.08	12.02	1.48	33.2	1.36	1.38	61.58	22.92	62.8	11.47	10.23	13.5	2.58652	8.12162	3.92275
2h	Met 5 µM	3	47.12	16.3	9.32	2.08	8.02	3.14	12.48	1.31	35.15	1.25	1.28	64.46	21.52	63.42	11.4	11.16	13.79	2.8908	9.52672	4.48077
2h	Met 200 µM	1	48.34	15.16	9.5	2.2	8.2	2.5	11.5	2.2	32.5	1.1	2.22	66.04	19.86	63.5	11.7	10.7	13.7	3.18865	5.22727	4.31818
2h	Met 200 µM	2	46.52	15.45	9.12	2.34	7.42	3.08	11.38	2.32	31.2	1.18	2.34	63.06	20.87	61.97	11.46	10.5	13.7	3.011	4.90517	3.89744
2h	Met 200 µM	3	50.21	14.1	10.25	2.05	8.12	2.32	12.32	2.09	34.3	1.02	2.1	68.58	18.47	64.31	12.3	10.44	14.41	3.56099	5.89474	5
2h	Met 500 µM	1	42.32	20.2	8.1	2.3	6.5	4	10.2	2.5	28	1.5	2.5	56.92	26.5	62.52	10.4	10.5	12.7	2.09505	4.08	3.52174
2h	Met 500 µM	2	41.25	21.02	8.18	2.45	6.22	4.22	9.35	3.08	26.5	2.02	3.08	55.65	27.69	62.27	10.63	10.44	12.43	1.96242	3.03571	3.33878
2h	Met 500 µM	3	43.51	19.35	8.42	2.15	7.18	3.42	10.15	2.35	29.2	1.41	2.35	59.11	24.92	62.86	10.57	10.6	12.5	2.24858	4.31915	3.91628
2h	CCCP 1 µM	1	26.11	9.35	4.5	4.3	3.2	6.2	5.5	4.2	18	4.4	6.3	33.81	19.85	35.46	8.8	9.4	9.7	2.79251	1.30952	1.04651
2h	CCCP 1 µM	2	25.12	10.22	4.28	4.15	3.05	6.15	5.2	4.48	17.3	5.15	7.15	32.45	20.52	35.34	8.43	9.2	9.68	2.45793	1.16071	1.03133
2h	CCCP 1 µM	3	27.24	9.31	5.15	4.05	3.38	5.42	6.25	4.35	19.2	4.12	6.32	35.77	18.78	36.55	9.2	8.8	10.6	2.92589	1.43678	1.2716
6h	CTRL	1	52.23	15.11	10.4	2.2	8.2	2.5	13.5	1.1	36.5	1	1.27	70.83	19.81	67.34	12.6	10.7	14.6	3.45665	12.2727	4.72727
6h	CTRL	2	50.12	15.35	10.35	2.32	8.25	3.08	13.35	1.18	35.2	1.08	1.21	68.72	20.75	65.47	12.67	11.33	14.53	3.26515	11.3136	4.46121
6h	CTRL	3	53.45	14.38	11.22	2.08	8.52	2.32	14.12	1.02	38.1	1.33	1.34	73.19	18.78	67.83	13.3	10.84	15.14	3.71697	13.8431	5.39423
6h	Met 5 µM	1	38.17	17.15	11.2	2	7.5	3.2	13.2	1.4	34	2.2	1.1	56.87	22.35	55.32	13.2	10.7	14.6	2.22566	9.42857	5.6
6h	Met 5 µM	2	36.52	18.32	11.15	2.14	7.15	3.02	12.15	1.49	32.1	2.35	1.18	54.82	23.48	54.84	13.29	10.17	13.64	1.99345	8.15436	5.21028
6h	Met 5 µM	3	39.45	16.25	12.08	1.45	8.22	3.01	13.4	1.32	36.25	2.08	1.02	59.75	20.71	55.7	13.53	11.23	14.72	2.42769	10.1515	8.33103
6h	Met 200 µM	1	36.02	19.17	13.5	1.2	7.2	3.5	11.2	2.1	30.5	2.5	2.1	56.72	23.87	55.19	14.7	10.7	13.3	1.87898	5.33333	11.25
6h	Met 200 µM	2	34.41	19.55	13.35	1.32	6.45	4.18	11.05	2.24	29.2	3.12	2.25	54.21	25.05	53.96	14.67	10.63	13.29	1.7601	4.93304	10.1136
6h	Met 200 µM	3	37.54	18.31	14.12	1.08	7.12	3.22	12.22	2.35	32.1	2.31	2.36	58.78	22.61	55.85	15.2	10.34	14.57	2.05025	5.2	13.0741
6h	Met 500 µM	1	29.54	12.09	15.2	1.2	5.2	4.1	9.5	3.2	26	5.2	4.2	49.94	17.39	41.63	16.4	9.3	12.7	2.44334	2.96875	12.6667
6h	Met 500 µM	2	28.12	12.25	14.15	1.28	5.35	4.42	9.35	3.38	24.5	5.15	4.12	47.62	17.95	40.37	15.43	9.77	12.73	2.29551	2.76627	11.0547
6h	Met 500 µM	3	31.02	11.02	15.52	1.12	5.48	4.22	10.12	3.02	28.05	4.45	3.52	52.02	16.36	42.04	16.64	9.7	13.14	2.81488	3.35099	13.8571
6h	CCCP 1 µM	1	24.05	8	12.1	1.4	3.5	6.2	6.2	4.5	18	9.2	8.5	39.65	15.6	32.05	13.5	9.7	10.7	3.00625	1.37778	8.64286
6h	CCCP 1 µM	2	22.45	8.45	11.55	1.52	3.25	6.15	5.45	5.22	17.3	10.25	9.15	37.25	16.12	30.9	13.07	9.4	10.67	2.6568	1.04406	7.59868
6h	CCCP 1 µM	3	25.31	7.52	13.12	1.25	4.12	5.42	6.18	4.22	19.15	8.55	8.32	42.55	14.19	32.83	14.37	9.54	10.4	3.36569	1.46445	10.496
24h	CTRL	1	55	30	12.5	4.2	9.5	3.1	14.2	1	38	1.2	1.86	77	37.3	85	16.7	12.6	15.2	1.83333	14.2	2.97619
24h	CTRL	2	53.8	31.2	12.1	4.5	9.2	3.3	13.8	1.1	36.5	1.4	1.98	75.1	39	85	16.6	12.5	14.9	1.72436	12.5455	2.68889
24h	CTRL	3	56.2	28.9	12.8	4	9.8	2.9	14.5	0.9	39.1	1.1	2.12	78.8	35.8	85.1	16.8	12.7	15.4	1.94464	16.1111	3.2
24h	Met 5 µM	1	32	7.8	8.5	1.1	5.2	4.2	10.5	1.8	28.5	5.4	3.5	45.7	13.1	39.8	9.6	9.4	12.3	4.10256	5.83333	7.72727
24h	Met 5 µM	2	30.5	8.2	8.2	1.3	5	4.5	10.1	2	27.2	5.8	3.8	43.7	14	38.7	9.5	9.5	12.1	3.71951	5.05	6.30769
24h	Met 5 µM	3	33.1	7.5	8.8	1	5.5	4	10.9	1.7	29.8	5.1	3.3	47.4	12.5	40.6	9.8	9.5	12.6	4.41333	6.41176	8.8
24h	Met 200 µM	1	28	6.7	9.2	0.9	4.8	5.5	8.2	2.5	22	8.9	6.8	42	13.1	34.7	10.1	10.3	10.7	4.1791	3.28	10.2222
24h	Met 200 µM	2	27.2	6.9	8.9	1	4.5	5.8	7.9	2.7	20.8	9.3	7.2	40.6	13.7	34.1	9.9	10.3	10.6	3.94203	2.92593	8.9
24h	Met 200 µM	3	29.1	6.4	9.5	0.8	5.1	5.2	8.5	2.3	23.4	8.5	6.5	43.7	12.4	35.5	10.3	10.3	10.8	4.54688	3.69565	11.875
24h	Met 500 µM	1	18.5	4.9	11.4	0.6	3.1	7.2	5.2	3.8	14.5	15.8	12.4	33	12.7	23.4	12	10.3	9	3.77551	1.36842	19
24h	Met 500 µM	2	17.8	5.2	10.9	0.7	2.9	7.5	4.9	4.1	13.6	16.5	13.1	31.6	13.4	23	11.6	10.4	9	3.42308	1.19512	15.5714
24h	Met 500 µM	3	19.3	4.7	11.9	0.5	3.3	6.9	5.5	3.6	15.2	15.2	11.9	34.5	12.1	24	12.4	10.2	9.1	4.10638	1.52778	23.8
24h	CCCP 1 µM	1	24.9	8.7	7.2	1.8	2.2	8.5	4.5	4.5	10	22	18.2	34.3	19	33.6	9	10.7	9	2.86207	1	4
24h	CCCP 1 µM	2	23.5	9.1	6.8	2	2	8.9	4.2	4.8	9.2	23.2	19	32.3	20	32.6	8.8	10.9	9	2.58242	0.875	3.4
24h	CCCP 1 µM	3	26.1	8.4	7.5	1.7	2.4	8.1	4.9	4.2	11.1	20.8	17.5	36	18.2	34.5	9.2	10.5	9.1	3.10714	1.16667	4.41176

### Sheet: Summary (mean ± SD)
Mean and standard deviation across replicates
Time	Condition	n	ATP (mean)	ATP (SD)	ADP (mean)	ADP (SD)	GTP (mean)	GTP (SD)	GDP (mean)	GDP (SD)	UTP (mean)	UTP (SD)	UDP (mean)	UDP (SD)	NAD+ (mean)	NAD+ (SD)	NADH (mean)	NADH (SD)	GSH (mean)	GSH (SD)	INOSINE (mean)	INOSINE (SD)	NO2 (mean)	NO2 (SD)	Total NTP (mean)	Total NTP (SD)	Total NDP (mean)	Total NDP (SD)	Adenylate pool (ATP+ADP) (mean)	Adenylate pool (ATP+ADP) (SD)	Guanylate pool (GTP+GDP) (mean)	Guanylate pool (GTP+GDP) (SD)	Uridylate pool (UTP+UDP) (mean)	Uridylate pool (UTP+UDP) (SD)	Total NAD (NAD+ + NADH) (mean)	Total NAD (NAD+ + NADH) (SD)	ATP/ADP ratio (mean)	ATP/ADP ratio (SD)	NAD+/NADH ratio (mean)	NAD+/NADH ratio (SD)	GTP/GDP ratio (mean)	GTP/GDP ratio (SD)
2h	CTRL	3	46.51	1.21132	16.3167	0.990572	9.28667	0.109697	1.87667	0.323161	7.6	0.438634	3.19667	0.145029	12.6833	0.500833	1.2	0.08	34.8833	1.37871	1.20333	0.0550757	1.25	0.04	63.3967	1.65195	21.39	1.43042	62.8267	0.3646	11.1633	0.22723	10.7967	0.297041	13.8833	0.425715	2.86023	0.241601	10.6188	1.1242	5.065	1.01738
2h	Met 5 µM	3	46.26	0.919946	16.98	0.618789	9.18667	0.117189	2.20333	0.125033	7.52333	0.447921	3.17333	0.113725	12.2	0.245764	1.39667	0.085049	34.1833	0.975107	1.30333	0.0550757	1.33	0.05	62.97	1.4426	22.3567	0.738941	63.24	0.383145	11.39	0.08544	10.6967	0.465009	13.5967	0.167432	2.72809	0.153236	8.76373	0.710304	4.17996	0.281554
2h	Met 200 µM	3	48.3567	1.84506	14.9033	0.710657	9.62333	0.575007	2.19667	0.145029	7.91333	0.429108	2.63333	0.397157	11.7333	0.511599	2.20333	0.115036	32.6667	1.55671	1.1	0.08	2.22	0.12	65.8933	2.76292	19.7333	1.205	63.26	1.18832	11.82	0.432666	10.5467	0.136137	13.9367	0.409919	3.25355	0.280679	5.34239	0.504727	4.40521	0.55641
2h	Met 500 µM	3	42.36	1.13053	20.19	0.835045	8.23333	0.166533	2.3	0.15	6.63333	0.493694	3.88	0.41328	9.9	0.47697	2.64333	0.38553	27.9	1.35277	1.64333	0.329292	2.64333	0.38553	57.2267	1.75027	26.37	1.38957	62.55	0.296142	10.5333	0.119304	10.5133	0.080829	12.5433	0.140119	2.10202	0.143208	3.81162	0.682511	3.59226	0.295141
2h	CCCP 1 µM	3	26.1567	1.06077	9.62667	0.514231	4.64333	0.452364	4.16667	0.125831	3.21	0.165227	5.92333	0.436616	5.65	0.540833	4.34333	0.140119	18.1667	0.960902	4.55667	0.532572	6.59	0.485077	34.01	1.66901	19.7167	0.877629	35.7833	0.666658	8.81	0.385097	9.13333	0.305505	9.99333	0.525484	2.72544	0.241082	1.30234	0.138174	1.11648	0.134556
6h	CTRL	3	51.9333	1.68471	14.9467	0.505206	10.6567	0.488501	2.2	0.12	8.32333	0.172143	2.63333	0.397157	13.6567	0.408207	1.1	0.08	36.6	1.45258	1.13667	0.172143	1.27333	0.0650641	70.9133	2.23616	19.78	0.985343	66.88	1.24543	12.8567	0.38553	10.9567	0.330807	14.7567	0.333816	3.47959	0.226782	12.4765	1.27704	4.8609	0.480652
6h	Met 5 µM	3	38.0467	1.46889	17.24	1.03793	11.4767	0.5231	1.86333	0.364737	7.62333	0.545558	3.07667	0.106927	12.9167	0.671441	1.40333	0.085049	34.1167	2.07746	2.21	0.135277	1.1	0.08	57.1467	2.47662	22.18	1.3928	55.2867	0.430968	13.34	0.170587	10.7	0.53	14.32	0.591946	2.2156	0.217296	9.24482	1.01118	6.38044	1.70047
6h	Met 200 µM	3	35.99	1.56522	19.01	0.635295	13.6567	0.408207	1.2	0.12	6.92333	0.411866	3.63333	0.493694	11.49	0.636632	2.23	0.1253	30.6	1.45258	2.64333	0.423596	2.23667	0.130512	56.57	2.28869	23.8433	1.22022	55	0.959218	14.8567	0.297714	10.5567	0.190875	13.72	0.736139	1.89644	0.145858	5.15546	0.203832	11.4792	1.49347
6h	Met 500 µM	3	29.56	1.4501	11.7867	0.668755	14.9567	0.716682	1.2	0.08	5.34333	0.140119	4.24667	0.161658	9.65667	0.408207	3.2	0.18	26.1833	1.78209	4.93333	0.419325	3.94667	0.371663	49.86	2.20109	17.2333	0.806494	41.3467	0.870306	16.1567	0.640651	9.59	0.253574	12.8567	0.245832	2.51791	0.267595	3.02867	0.29693	12.5262	1.4065
6h	CCCP 1 µM	3	23.9367	1.43336	7.99	0.465081	12.2567	0.796639	1.39	0.135277	3.62333	0.447921	5.92333	0.436616	5.94333	0.427356	4.64667	0.515881	18.15	0.934077	9.33333	0.857807	8.65667	0.436616	39.8167	2.65393	15.3033	0.998616	31.9267	0.970893	13.6467	0.662294	9.54667	0.150111	10.59	0.165227	3.00958	0.354455	1.29543	0.221965	8.91251	1.46736
24h	CTRL	3	55	1.2	30.0333	1.15036	12.4667	0.351188	4.23333	0.251661	9.5	0.3	3.1	0.2	14.1667	0.351188	1	0.1	37.8667	1.30512	1.23333	0.152753	1.98667	0.130128	76.9667	1.85023	37.3667	1.60104	85.0333	0.057735	16.7	0.1	12.6	0.1	15.1667	0.251661	1.83411	0.110141	14.2855	1.78437	2.95503	0.256212
24h	Met 5 µM	3	31.8667	1.30512	7.83333	0.351188	8.5	0.3	1.13333	0.152753	5.23333	0.251661	4.23333	0.251661	10.5	0.4	1.83333	0.152753	28.5	1.3	5.43333	0.351188	3.53333	0.251661	45.6	1.85203	13.2	0.754983	39.7	0.953939	9.63333	0.152753	9.46667	0.057735	12.3333	0.251661	4.07847	0.347538	5.76503	0.683447	7.61166	1.25017
24h	Met 200 µM	3	28.1	0.953939	6.66667	0.251661	9.2	0.3	0.9	0.1	4.8	0.3	5.5	0.3	8.2	0.3	2.5	0.2	22.0667	1.30128	8.9	0.4	6.83333	0.351188	42.1	1.55242	13.0667	0.650641	34.7667	0.702377	10.1	0.2	10.3	0	10.7	0.1	4.22267	0.304767	3.30053	0.385273	10.3324	1.49056
24h	Met 500 µM	3	18.5333	0.750555	4.93333	0.251661	11.4	0.5	0.6	0.1	3.1	0.2	7.2	0.3	5.2	0.3	3.83333	0.251661	14.4333	0.802081	15.8333	0.650641	12.4667	0.602771	33.0333	1.45029	12.7333	0.650641	23.4667	0.503322	12	0.4	10.3	0.1	9.03333	0.057735	3.76832	0.34171	1.36377	0.166377	19.4571	4.13329
24h	CCCP 1 µM	3	24.8333	1.30128	8.73333	0.351188	7.16667	0.351188	1.83333	0.152753	2.2	0.2	8.5	0.4	4.53333	0.351188	4.5	0.3	10.1	0.953939	22	1.2	18.2333	0.750555	34.2	1.85203	19.0667	0.90185	33.5667	0.950438	9	0.2	10.7	0.2	9.03333	0.057735	2.85054	0.262552	1.01389	0.146329	3.93725	0.508792
