## Supplemental Table 1 for "Complex I Inhibition Redirects Autophagy from Bulk Turnover to Mitochondrial Clearance"

### Sheet: README
Supplementary Table: Kinase Library prediction for FIP200 Ser647
Input peptide
KASVSQTsPQSASSP (lowercase s = phospho-Ser; site = FIP200/RB1CC1 Ser647)
Sequence numbering: UniProt Q8TDY2, residues 641-655
Motif context: K(-7) A(-6) S(-5) V(-4) S(-3) Q(-2) T(-1) S* P(+1) Q(+2) S(+3) A(+4) S(+5) S(+6) P(+7)
Key motif feature: Pro at +1 → proline-directed (S/T-P) consensus.
Method
Predictions generated using the Kinase Library serine/threonine kinome atlas
(Johnson et al., Nature 613, 759-766, 2023). All 303 reported S/T kinases were
scored against the 15-mer input; full ranking is provided (n=311 kinase entries).
Ranking metric: Site Percentile (the kinase atlas standard) — where this site sits
among each kinases known substrate set. Higher = better substrate.
Sheets
Top20_ranked — top 20 candidates with annotation (the focused table)
Full_kinome_ranking — all 311 kinases scored, full output for completeness
Excluded_kinases — selected kinases discussed/cited in the literature for ULK1
regulation, shown explicitly NOT in the top candidates
Highlight conventions
Gold-shaded rows — top 15 (Site Percentile ≥ 79)
Blue-shaded rows — kinases named in the main-text Discussion of Ser647 (Section X.X)
Notable observations
• 14 of the top 15 candidates belong to the CMGC family (proline-directed kinases).
• Stress-activated MAPKs (JNK3, p38δ/MAPK13) appear in the top 15 alongside
transcriptional CDKs (CDK7, CDK8, CDK19) and atypical/tissue-restricted CDKs
(CDK17, CDK18).
• Canonical ULK1-complex regulatory kinases are NOT in the top candidate set:
AMPK α1 (PRKAA1): rank 298/311, percentile 11.9
AMPK α2 (PRKAA2): rank 251/311, percentile 20.1
mTOR: rank 46/311, percentile 64.9
ULK1: rank 198/311, percentile 26.5
CK2α1 (CSNK2A1): rank 219/311, percentile 23.4
These exclusions are consistent with the motif analysis: the Pro+1 consensus,
absence of basic residues at -3, and absence of acidic residues at +1/+3 each
individually disqualify these kinases as direct Ser647 modifiers.
Caveat
Kinase Library predictions identify substrate competence (motif compatibility),
not in-cell substrate identity. The actual kinase responsible for FIP200 Ser647
phosphorylation requires direct genetic and pharmacological validation, which is
the subject of ongoing work.
Data retrieval
Predictions retrieved 05/29/2026 using the Kinase Library web interface
(https://kinase-library.phosphosite.org/).
Method validation (S555 control query)
In addition to the FIP200 Ser647 prediction, the same Kinase Library method was applied
to the canonical ULK1 Ser555 site (a biochemically established AMPK target) as a
positive control. See sheets S555_validation_Top20 and S555_vs_S647_comparison.
Validation result:
AMPK α2 (PRKAA2): rank 3/311, percentile 98.8
AMPK α1 (PRKAA1): rank 7/311, percentile 98.2
LKB1 (STK11): rank 13/311, percentile 97.6 (master upstream kinase of AMPK)
14 of the top 20 candidates belong to the CAMK family (the kinome branch containing AMPK).
Side-by-side contrast (AMPK on S556 vs S647):
AMPK α1: S556 rank 7 / percentile 98.2 vs S647 rank 298 / percentile 11.9
AMPK α2: S556 rank 3 / percentile 98.8 vs S647 rank 251 / percentile 20.1
The same predictor recognises AMPK at the S556 site and excludes it at S647 — confirming
the method correctly discriminates basophilic (CAMK) from proline-directed (CMGC) substrates
and supports the S647 candidate set as method-validated, not artifactual.

### Sheet: Top20_ranked
Top 20 candidate kinases for FIP200 Ser647 (ranked by Site Percentile)
Input: KASVSQTsPQSASSP (FIP200 Ser647). Kinase Library (Johnson et al. Nature 2023).
Rank	Kinase (display)	Gene (UniProt)	Family	Functional category	Site percentile	Log2 score	Score rank
1	ERK7	MAPK15	CMGC	Atypical MAPK (ERK7/8)	89.54	0.9663	33
2	CDK8	CDK8	CMGC	Mediator-complex CDK (transcriptional)	87.4	3.0493	1
3	CDK19	CDK19	CMGC	Mediator-complex CDK (transcriptional)	85.71	2.801	3
4	CDK2	CDK2	CMGC	Cell-cycle CDK	84.93	1.8303	16
5	CDK9	CDK9	CMGC	P-TEFb CDK (transcriptional elongation)	83.45	2.3454	9
6	CDK18	CDK18	CMGC	Atypical/tissue-restricted CDK	82.62	2.7696	4
7	AAK1	AAK1	Other	AP2-associated kinase	81.78	-2.4384	101
8	ERK5	MAPK7	CMGC	Atypical MAPK (ERK5)	81.76	1.4763	21
9	CDK7	CDK7	CMGC	TFIIH/CDK-activating CDK (CAK)	81.65	2.3547	8
10	CDK16	CDK16	CMGC	Atypical/tissue-restricted CDK	81.35	2.3373	10
11	JNK3	MAPK10	CMGC	Stress-activated MAPK (JNK family)	81.16	2.8894	2
12	CDK5	CDK5	CMGC	Atypical/tissue-restricted CDK	80.96	2.1936	13
13	CDK3	CDK3	CMGC	Cell-cycle CDK	80.64	1.0431	31
14	CDK17	CDK17	CMGC	Atypical/tissue-restricted CDK	79.39	2.5085	6
15	P38D	MAPK13	CMGC	Stress-activated MAPK (p38 family)	79.34	2.6175	5
16	CDK10	CDK10	CMGC	Transcription-coupled CDK	78.73	1.1055	28
17	ERK2	MAPK1	CMGC	Classical MAPK (ERK1/2)	77.57	1.8006	17
18	ERK1	MAPK3	CMGC	Classical MAPK (ERK1/2)	77.27	2.227	12
19	JNK1	MAPK8	CMGC	Stress-activated MAPK (JNK family)	77.21	2.2683	11
20	NLK	NLK	CMGC	NLK (atypical MAPK-like)	76.93	1.5385	20

### Sheet: S555_validation_Top20
Kinase Library validation: ULK1 Ser555 (canonical AMPK target site)
Input: GLGCRLHsAPNLSDL (ULK1 Ser555, UniProt O75385 residues 549-563)
Same Kinase Library method as applied to FIP200 Ser647. AMPK α1/α2 expected to rank high — validates the predictor on a biochemically established AMPK site.
Rank	Kinase (display)	Gene (UniProt)	Family	Functional category	Site percentile	Log2 score	Score rank
1	QSK	SIK3	CAMK	Salt-inducible kinase (AMPK-related)	99.47	4.6006	1
2	MARK4	MARK4	CAMK	MARK family (AMPK-related, polarity)	99	3.2715	11
3	AMPKA2	PRKAA2	CAMK	AMPK catalytic subunit	98.82	4.0222	4
4	BRSK2	BRSK2	CAMK	BRSK family (AMPK-related)	98.55	2.9367	14
5	MARK3	MARK3	CAMK	MARK family (AMPK-related, polarity)	98.48	3.224	12
6	SIK	SIK1	CAMK	Salt-inducible kinase (AMPK-related)	98.25	3.5584	7
7	AMPKA1	PRKAA1	CAMK	AMPK catalytic subunit	98.23	3.2791	10
8	ERK5	MAPK7	CMGC	Atypical MAPK (ERK5)	98	3.4736	8
9	BRSK1	BRSK1	CAMK	BRSK family (AMPK-related)	97.92	2.9935	13
10	CDKL5	CDKL5	CMGC	CDKL family (CDK-like)	97.9	4.0903	3
11	MARK2	MARK2	CAMK	MARK family (AMPK-related, polarity)	97.69	2.7434	16
11	MARK1	MARK1	CAMK	MARK family (AMPK-related, polarity)	97.69	2.6363	21
13	LKB1	STK11	CAMK	LKB1 (master upstream kinase of AMPK family)	97.59	0.8922	71
14	CDKL2	CDKL2	CMGC	CDKL family (CDK-like)	97.54	4.1411	2
15	QIK	SIK2	CAMK	Salt-inducible kinase (AMPK-related)	97.5	2.3405	24
16	IKKA	CHUK	Other	IKKα (NF-κB pathway)	97.16	1.5354	43
17	MELK	MELK	CAMK	MELK (AMPK-related)	96.94	2.7397	17
18	TRPM6	TRPM6	Alpha		95.18	1.2237	58
19	NUAK1	NUAK1	CAMK	NUAK family (AMPK-related)	95.03	1.7462	36
20	CDKL1	CDKL1	CMGC	CDKL family (CDK-like)	94.76	2.8189	15
Method validation summary
AMPK α2 (PRKAA2): rank 3/311, percentile 98.8 — top-ranked AMPK substrate site, as expected for a biochemically established AMPK target.
AMPK α1 (PRKAA1): rank 7/311, percentile 98.2 — confirms predictor recognizes AMPK consensus at this site.
14 of the top 20 kinases belong to the CAMK family (basophilic, AMPK-related branch). Conversely, the same predictor places AMPK at rank 251 (α2) and 298 (α1) for FIP200 Ser647.
Conclusion: Kinase Library distinguishes basophilic from proline-directed substrates correctly. The S647 prediction (CMGC-dominated, AMPK excluded) is therefore well-supported by the method.
